# Prophage-encoded phage defense proteins with cognate self-immunity

**DOI:** 10.1101/2020.07.13.199331

**Authors:** Siân V. Owen, Nicolas Wenner, Charles L. Dulberger, Ella V. Rodwell, Arthur Bowers-Barnard, Natalia Quinones-Olvera, Daniel J. Rigden, Eric J. Rubin, Ethan C. Garner, Michael Baym, Jay C. D. Hinton

## Abstract

Temperate phages are pervasive in bacterial genomes, existing as vertically-inherited islands called prophages. Prophages are vulnerable to the predation of their host bacterium by exogenous phages. Here we identify BstA, a novel family of prophage-encoded phage defense proteins found in diverse Gram-negative bacteria. BstA drives potent suppression of phage epidemics through abortive infection. During lytic replication, the *bstA*-encoding prophage is not itself inhibited by BstA due to a self-immunity mechanism conferred by the anti-BstA (*aba*) element, a short stretch of DNA within the *bstA* locus. Inhibition of phage replication by distinct BstA proteins from *Salmonella, Klebsiella* and *Escherichia* prophages is functionally interchangeable, but each possesses a cognate *aba* element. The specificity of the *aba* element ensures that immunity is exclusive to the replicating prophage, and cannot be exploited by heterologous BstA-encoding phages. BstA allows prophages to defend host cells against exogenous phage attack, without sacrificing their own lytic autonomy.
