## Supplementary Table 1 for "Prophage-encoded phage defense proteins with cognate self-immunity"

### Sheet: Sheet1
Genomic origin of BstA protein homolog	Accession	Hit start	Hit end	Strand	Taxonomy string	Prophage status	Plasmid encoded?	Taxonomy
Salmonella enterica subsp. enterica serovar Typhimurium strain D23580	FN424405	378748	377825	-	Bacteria; Proteobacteria; Gammaproteobacteria; Enterobacterales; Enterobacteriaceae; Salmonella						Salmonella
Salmonella enterica subsp. enterica serovar Dublin str. ATCC 39184	CP019179	3449220	3450143	+	Bacteria; Proteobacteria; Gammaproteobacteria; Enterobacterales; Enterobacteriaceae; Salmonella						Enterobacterales [exluding Salmonella]
Salmonella enterica subsp. arizonae strain NCTC10047	LR134156	1474012	1473092	-	Bacteria; Proteobacteria; Gammaproteobacteria; Enterobacterales; Enterobacteriaceae; Salmonella						Gammerproteobacteria [excluding Enterobacterales]
Salmonella enterica subsp. enterica serovar Bardo strain SA20113257	CP019404	1293205	1292282	-	Bacteria; Proteobacteria; Gammaproteobacteria; Enterobacterales; Enterobacteriaceae; Salmonella						Alphproteobacteria
Salmonella enterica subsp. enterica serovar Newport str. CDC 2012K-0938	CP025246	3435235	3436158	+	Bacteria; Proteobacteria; Gammaproteobacteria; Enterobacterales; Enterobacteriaceae; Salmonella						Betaproteobacteria
Salmonella enterica subsp. diarizonae strain NCTC10381	LS483474	2960975	2961898	+	Bacteria; Proteobacteria; Gammaproteobacteria; Enterobacterales; Enterobacteriaceae; Salmonella						Cyanobacteria
Salmonella enterica subsp. enterica serovar Kentucky strain 161365	CP043664	1528793	1528793	-	Bacteria; Proteobacteria; Gammaproteobacteria; Enterobacterales; Enterobacteriaceae; Salmonella						Bacteroidetes
Klebsiella pneumoniae strain AR_0079	CP028994	4443838	4444761	+	Bacteria; Proteobacteria; Gammaproteobacteria; Enterobacterales; Enterobacteriaceae; Klebsiella
Salmonella enterica subsp. enterica serovar Rissen strain GJ0703-2	CP043509	1558351	1557428	-	Bacteria; Proteobacteria; Gammaproteobacteria; Enterobacterales; Enterobacteriaceae; Salmonella
Citrobacter freundii complex sp. CFNIH3	CP026235	2832900	2833823	+	Bacteria; Proteobacteria; Gammaproteobacteria; Enterobacterales; Enterobacteriaceae; Citrobacter; Citrobacter freundii complex
Pantoea stewartii subsp. stewartii DC283	CP017581	2424082	2423168	-	Bacteria; Proteobacteria; Gammaproteobacteria; Enterobacterales; Erwiniaceae; Pantoea
Enterobacter sp. Crenshaw	CP020817	1994217	1993312	-	Bacteria; Proteobacteria; Gammaproteobacteria; Enterobacterales; Enterobacteriaceae; Enterobacter
Morganella morganii subsp. morganii strain ATCC 25830	CP034944	1494622	1493720	-	Bacteria; Proteobacteria; Gammaproteobacteria; Enterobacterales; Morganellaceae; Morganella
Yersinia rohdei strain YRA	CP009787	4144515	4143769	-	Bacteria; Proteobacteria; Gammaproteobacteria; Enterobacterales; Yersiniaceae; Yersinia
Pseudomonas putida strain N1R	LT707061	2457781	2458623	-	Bacteria; Proteobacteria; Gammaproteobacteria; Pseudomonadales; Pseudomonadaceae; Pseudomonas
Proteus vulgaris strain PvSC3	CP034668	3062971	3063882	+	Bacteria; Proteobacteria; Gammaproteobacteria; Enterobacterales; Morganellaceae; Proteus
Providencia rustigianii strain NCTC6933	LR134189	2619115	2620005	+	Bacteria; Proteobacteria; Gammaproteobacteria; Enterobacterales; Morganellaceae; Providencia
Nitrobacter hamburgensis X14	CP000319	2626194	2627024	-	Bacteria; Proteobacteria; Alphaproteobacteria; Rhizobiales; Bradyrhizobiaceae; Nitrobacter
Pseudomonas aeruginosa strain PA_150577	CP017306	1204963	1205775	+	Bacteria; Proteobacteria; Gammaproteobacteria; Pseudomonadales; Pseudomonadaceae; Pseudomonas
Aminobacter sp. MSH1	CP028968	1299244	1300086	+	Bacteria; Proteobacteria; Alphaproteobacteria; Rhizobiales; Phyllobacteriaceae; Aminobacter
Stenotrophomonas maltophilia strain SJTH1	CP027562	1692877	1693764	-	Bacteria; Proteobacteria; Gammaproteobacteria; Xanthomonadales; Xanthomonadaceae; Stenotrophomonas; Stenotrophomonas maltophilia group
Stenotrophomonas maltophilia strain NCTC10498	CP049956	2360152	2361054	+	Bacteria; Proteobacteria; Gammaproteobacteria; Xanthomonadales; Xanthomonadaceae; Stenotrophomonas; Stenotrophomonas maltophilia group
Neisseria animaloris strain NCTC12227	LR134516	1625031	1625849	+	Bacteria; Proteobacteria; Betaproteobacteria; Neisseriales; Neisseriaceae; Neisseria
Erwinia persicina strain B64	CP022725	556390	555491	-	Bacteria; Proteobacteria; Gammaproteobacteria; Enterobacterales; Erwiniaceae; Erwinia
Vibrio parahaemolyticus strainFORC_072	CP023472	2052390	2051530	-	Bacteria; Proteobacteria; Gammaproteobacteria; Vibrionales; Vibrionaceae; Vibrio
Vibrio furnissii strain 2419-04 chromosome 2	CP035694	1489338	1490186	-	Bacteria; Proteobacteria; Gammaproteobacteria; Vibrionales; Vibrionaceae; Vibrio
Klebsiella pneumoniae str. Kp52.145	FO834906	1514125	1513232	-	Bacteria; Proteobacteria; Gammaproteobacteria; Enterobacterales; Enterobacteriaceae; Klebsiella
Rhodopseudomonas palustris TIE-1	CP001096	4396643	4397494	+	Bacteria; Proteobacteria; Alphaproteobacteria; Rhizobiales; Bradyrhizobiaceae; Rhodopseudomonas
Acinetobacter baumannii strain B8342	CP021342	30240	31106	+	Bacteria; Proteobacteria; Gammaproteobacteria; Pseudomonadales; Moraxellaceae; Acinetobacter; Acinetobacter calcoaceticus/baumannii complex
Kosakonia sacchari strain DSM 107661	CP040677	3690047	3689184	-	Bacteria; Proteobacteria; Gammaproteobacteria; Enterobacterales; Enterobacteriaceae; Kosakonia
Pseudomonas putida SJTE-1	CP015876	3673556	3674386	+	Bacteria; Proteobacteria; Gammaproteobacteria; Pseudomonadales; Pseudomonadaceae; Pseudomonas
Escherichia albertii strain CB9786	AP014856	2616414	2615578	-	Bacteria; Proteobacteria; Gammaproteobacteria; Enterobacterales; Enterobacteriaceae; Escherichia
Pseudomonas chlororaphis strain LMG 21630	LT629747	3041438	3042295	-	Bacteria; Proteobacteria; Gammaproteobacteria; Pseudomonadales; Pseudomonadaceae; Pseudomonas
Escherichia coli strain NCTC9022	LR134237	1366652	1367500	+	Bacteria; Proteobacteria; Gammaproteobacteria; Enterobacterales; Enterobacteriaceae; Escherichia
Serratia marcescens strain B3R3	CP013046	3013726	3012890	-	Bacteria; Proteobacteria; Gammaproteobacteria; Enterobacterales; Yersiniaceae; Serratia
Rhizobium phaseoli Brasil 5	CP020896	4050919	4051779	+	Bacteria; Proteobacteria; Alphaproteobacteria; Rhizobiales; Rhizobiaceae; Rhizobium/Agrobacterium group; Rhizobium
Ensifer alkalisoli strain YIC4027	CP034909	3159330	3160211	-	Bacteria; Proteobacteria; Alphaproteobacteria; Rhizobiales; Rhizobiaceae; Sinorhizobium/Ensifer group; Ensifer
Bordetella genomosp. 9 strain AU17164	CP021109	2342470	2323336	-	Bacteria; Proteobacteria; Betaproteobacteria; Burkholderiales; Alcaligenaceae; Bordetella.
Vibrio rotiferianus AM7	AP019798	987339	988163	+	Bacteria; Proteobacteria; Gammaproteobacteria; Vibrionales; Vibrionaceae; Vibrio
Acinetobacter pittii strain NQ-003	CP035109	2308695	2309582	-	Bacteria; Proteobacteria; Gammaproteobacteria; Pseudomonadales; Moraxellaceae; Acinetobacter; Acinetobacter calcoaceticus/baumannii complex
Paracoccus denitrificans strain ATCC 19367 chromosome 1	CP035090	802716	803615	+	Bacteria; Proteobacteria; Alphaproteobacteria; Rhodobacterales; Rhodobacteraceae; Paracoccus
Pasteurella multocida subsp. gallicida strain NCTC10204	LR134298	1613267	1614148	-	Bacteria; Proteobacteria; Gammaproteobacteria; Pasteurellales; Pasteurellaceae; Pasteurella
Rhizobium phaseoli strain R723	CP013527	2067658	2068497	+	Bacteria; Proteobacteria; Alphaproteobacteria; Rhizobiales; Rhizobiaceae; Rhizobium/Agrobacterium group; Rhizobium
Escherichia coli strain NCTC10963	NZ_CAADJH010000002.1	1521881	1520985	-	Bacteria; Proteobacteria; Gammaproteobacteria; Enterobacterales; Enterobacteriaceae; Escherichia
Escherichia coli O178:H19 strain 2012C-4431	CP024289	383737	382841	-	Bacteria; Proteobacteria; Gammaproteobacteria; Enterobacterales; Enterobacteriaceae; Escherichia
Escherichia fergusonii strain ATCC 35471	CP042945	3919337	3918441	-	Bacteria; Proteobacteria; Gammaproteobacteria; Enterobacterales; Enterobacteriaceae; Escherichia
Haemophilus influenzae strain NCTC11931	LS483392	1329713	1330618	-	Bacteria; Proteobacteria; Gammaproteobacteria; Pasteurellales; Pasteurellaceae; Haemophilus
Escherichia coli O103:H2 12009	AP010958	3183047	3182178	-	Bacteria; Proteobacteria; Gammaproteobacteria; Enterobacterales; Enterobacteriaceae; Escherichia
Aggregatibacter actinomycetemcomitans HK1651	CP007502	1285446	1286351	-	Bacteria; Proteobacteria; Gammaproteobacteria; Pasteurellales; Pasteurellaceae; Aggregatibacter
Pseudoalteromonas aliena strain EH1	CP019628	3690609	3691427	+	Bacteria; Proteobacteria; Gammaproteobacteria; Alteromonadales; Pseudoalteromonadaceae; Pseudoalteromonas
Edwardsiella piscicida strain S11-285	CP016044	2979875	2978982	-	Bacteria; Proteobacteria; Gammaproteobacteria; Enterobacterales; Hafniaceae; Edwardsiella
Magneto-ovoid bacterium MO-1	LO017727	4464629	4465522	-	Bacteria; Proteobacteria; Alphaproteobacteria; Magnetococcales; Magnetococcaceae; Magnetococcus
Escherichia coli strain NCTC8623	LR134234	4557005	4557922	+	Bacteria; Proteobacteria; Gammaproteobacteria; Enterobacterales; Enterobacteriaceae; Escherichia
Synechococcus sp. PCC 8807 plasmid 1	CP016484	1418	2182	+	Bacteria; Cyanobacteria; Synechococcales; Synechococcaceae; Synechococcus
Vibrio vulnificus strain 2142-77 chromosome 1	CP035731	356040	356873	-	Bacteria; Proteobacteria; Gammaproteobacteria; Vibrionales; Vibrionaceae; Vibrio
Sutterella megalosphaeroides	AP018786	988832	989662	-	Bacteria; Proteobacteria; Betaproteobacteria; Burkholderiales; Sutterellaceae; Sutterella
Hyphomicrobium sp. MC1	FQ859181	1909769	1910659	+	Bacteria; Proteobacteria; Alphaproteobacteria; Rhizobiales; Hyphomicrobiaceae; Hyphomicrobium
Pectobacterium versatile strain SCC1	CP021894	1977979	1977122	-	Bacteria; Proteobacteria; Gammaproteobacteria; Enterobacterales; Pectobacteriaceae; Pectobacterium
Lysobacter antibioticus strain ATCC 29479	CP013141	1712270	1712270	+	Bacteria; Proteobacteria; Gammaproteobacteria; Xanthomonadales; Xanthomonadaceae; Lysobacter
Pseudomonas protegens Pf-5	CP000076	4381392	4382312	+	Bacteria; Proteobacteria; Gammaproteobacteria; Pseudomonadales; Pseudomonadaceae; Pseudomonas
Alcaligenes aquatilis strain BU33N	CP022390	448758	449693	-	Bacteria; Proteobacteria; Betaproteobacteria; Burkholderiales; Alcaligenaceae; Alcaligenes
Nostoc sp. HK-01 plasmid 1	AP018319	431160	431516	-	Bacteria; Cyanobacteria; Nostocales; Nostocaceae; Nostoc
Calothrix sp. NIES-4105 plasmid 2	AP018292	296431	296823	+	Bacteria; Cyanobacteria; Nostocales; Rivulariaceae; Calothrix
Anabaena sp. 90 plasmid pANA01	CP003286	56673	57032	-	Bacteria; Cyanobacteria; Nostocales; Nostocaceae; Anabaena
Sphaerospermopsis kisseleviana NIES-73 plasmid 1	AP018315	504	860	-	Bacteria; Cyanobacteria; Nostocales; Aphanizomenonaceae; Sphaerospermopsis; Sphaerospermopsis kisseleviana
Aulosira laxa NIES-50 plasmid 2	AP018309	126252	126650	+	Bacteria; Cyanobacteria; Nostocales; Fortieaceae; Aulosira
Calothrix sp. NIES-4105 plasmid 2	AP018292	157817	158158	+	Bacteria; Cyanobacteria; Nostocales; Rivulariaceae; Calothrix
Flavobacterium crassostreae LPB0076	CP017688	2969121	2969912	+	Bacteria; Bacteroidetes; Flavobacteriia; Flavobacteriales; Flavobacteriaceae; Flavobacterium
Hafnia alvei strain PCM_1220	CP036514	440391	440041	-	Bacteria; Proteobacteria; Gammaproteobacteria; Enterobacterales; Hafniaceae; Hafnia
Thiolapillus brandeum	AP012273	1038779	1039207	-	Bacteria; Proteobacteria; Gammaproteobacteria; Thiolapillus
Psychrobacter sp. G plasmid PsyG_4	CP006267	916	1353	+	Bacteria; Proteobacteria; Gammaproteobacteria; Pseudomonadales; Moraxellaceae; Psychrobacter
Geminocystis sp. NIES-3708	AP014815	526244	526645	-	Bacteria; Cyanobacteria; Oscillatoriophycideae; Chroococcales; Chroococcaceae; Geminocystis
